# Multiple quantitative trait loci contribute tolerance to bacterial canker incited by *Pseudomonas syringae* pv. *actinidiae* in kiwifruit (*Actinidia chinensis*)

**DOI:** 10.1101/526798

**Authors:** Jibran Tahir, Stephen Hoyte, Heather Bassett, Cyril Brendolise, Abhishek Chatterjee, Kerry Templeton, Cecilia Deng, Ross Crowhurst, Mirco Montefiori, Ed Morgan, Andrew Wotton, Keith Funnell, Claudia Wiedow, Mareike Knaebel, Duncan Hedderley, Joel Vanneste, John McCallum, Kirsten Hoeata, David Chagné, Luis Gea, Susan E. Gardiner

**Affiliations:** The New Zealand Institute for Plant & Food Research Limited, Private Bag 11030, Manawatu Mail Centre, Palmerston North, 4442, New Zealand; The New Zealand Institute for Plant & Food Research Limited, Hamilton, New Zealand; The New Zealand Institute for Plant & Food Research Limited, Private Bag 92–169, Auckland, 1025, New Zealand; New Plant Soc. Cons. Agr., via Malpighi 5, Forlì, 47122, Italy; The New Zealand Institute for Plant & Food Research Limited, Lincoln, New Zealand; The New Zealand Institute for Plant & Food Research Limited, 412 No 1 Road, RD2, Te Puke 3182, New Zealand

**Keywords:** Psa, kiwifruit, QTLs, field tolerance, bioassays, oligogenic tolerance, innate immunity

## Abstract

*Pseudomonas syringae* pv. *actinidiae* (Psa) Biovar 3, a virulent, canker-inducing pathogen is an economic threat to the kiwifruit (*Actinidia* spp.) industry worldwide. The commercially grown diploid (2*x*) *A. chinensis* var. *chinensis* is more susceptible to Psa than tetraploid and hexaploid kiwifruit. However information on the genetic loci modulating *Psa* resistance in kiwifruit is not available. Here we report mapping of quantitative trait loci (QTLs) regulating tolerance to Psa in a diploid kiwifruit population, derived from a cross between an elite Psa-susceptible ‘Hort16A’ and a tolerant male breeding parent P1. Using high-density genetic maps and intensive phenotyping, we identified a single QTL for Psa tolerance on Linkage Group (LG) 27 of ‘Hort16A’ revealing 16-19% phenotypic variance and candidate alleles for susceptibility and tolerance at this loci. In addition, six minor QTLs were identified in P1 on distinct LGs, exerting 4-9% variance. Complete tolerance in the F1 population is attained by additive effects from ‘Hort16A’ and P1 QTLs providing evidence that divergent genetic pathways fend-off virulent Psa strain. Two different bioassays further identified new QTLs for tissue-specific responses to Psa. Transcriptome analysis of Psa-tolerant and susceptible genotypes in field revealed hallmarks of basal defense and provided candidate RNA-biomarkers for screening Psa tolerance.
