## Supplementary Data1 for "Multiple quantitative trait loci contribute tolerance to bacterial canker incited by *Pseudomonas syringae* pv. *actinidiae* in kiwifruit (*Actinidia chinensis*)"

### Sheet: QTLs on chromosomes(1.6.85)
LG	Start	Stop	Marker	Phenotype	Parent	LOD	K
LG1	15992862	16592862	16292862	Ooze	P1	--	9.265		Week is Flood Assay phenotype (FA) time point
LG1	6258110	6858110	6558110	Wilt	P1	--	8.088
LG1	8215563	8216009	8216009	Psa_score_Stab	P1	4.0683	--
LG10	14607026	15207026	14907026	Wilt	P1	--	11.651
LG10	15715121	16315121	16015121	Wilt	P1	--	15.796
LG10	3420973	4020973	3720973	Tip_death	P1	--	9.842
LG10	15424230	16024230	15724230	Tip_death	P1	--	7.921
LG10	14907026	16015121	16015121	Wilt	P1	3.73795	--
LG10	2139579	2739579	2439579	Stem_collapse	P1	--	9.596
LG10	4724040	5324040	5024040	Week2	'Hort16A'	--	13.281
LG10	4724040	5324040	5024040	Week2	P1	--	13.281
LG10	18763003	19340000	19063003	Week4	P1	--	9.69
LG11	323069	923069	623069	Week5	P1	--	8.229
LG11	14329177	14929177	14629177	Week1	P1	--	10.92
LG11	322686	922686	622686	Ooze	P1	--	9.135
LG11	2046142	2646142	2346142	Psa_score_Stab	P1	--	7.089
LG12	12973020	13573020	13273020	Week3	'Hort16A'	--	7.625
LG12	2355842	2955842	2655842	Week2	P1	--	8.231
LG13	13329983	13929983	13629983	Stem_necrosis	'Hort16A'	--	21.341
LG13	10378481	10978481	10678481	Ooze	'Hort16A'	--	8.392
LG13	10378573	10978573	10678573	Leaf_spots	'Hort16A'	--	7.099
LG13	12612903	13212903	12912903	Wilt	'Hort16A'	--	10.931
LG13	6828533	7428533	7128533	Stem_collapse	'Hort16A'	--	12.252
LG13	13329964	13929964	13629964	Stem_collapse	'Hort16A'	--	11.013
LG13	13329964	13929964	13629964	Psa_score_Stab	'Hort16A'	--	16.503
LG13	6476279	7589597	6476279	Stem_necrosis	'Hort16A'	5.13074	--
LG13	10678547	13512724	10678547	Stem_necrosis	'Hort16A'	8.95237	--
LG13	13269603	13869603	13569603	Ooze	P1	--	11.228
LG13	6176298	6776298	6476298	Week3	P1	--	10.329
LG13	6900707	7500707	7200707	Week4	P1	--	9.096
LG14	5309688	5310060	5309688	Psa_score_Field	P1	--	10.4
LG15	7699062	7775365	7699062	Psa_score_Field	P1	3.10925	--
LG15	8560868	9160868	8860868	Stem_necrosis	'Hort16A'	--	8.766
LG15	16322910	16922910	16622910	Ooze	'Hort16A'	--	7.991
LG15	10384867	10984867	10684867	Wilt	'Hort16A'	--	11.042
LG15	10384867	10984867	10684867	Tip_death	'Hort16A'	--	9.726
LG15	10384867	10984867	10684867	Stem_collapse	'Hort16A'	--	7.05
LG15	8560868	9160868	8860868	Psa_score_Stab	'Hort16A'	--	8.394
LG15	10384867	10984867	10684867	Psa_score_Stab	'Hort16A'	--	8.017
LG15	11596346	12196346	11896346	Leaf_spots	P1	--	10.631
LG15	511591	1111591	811591	Week2	'Hort16A'	--	8.159
LG15	14934101	15534101	15234101	Week3	'Hort16A'	--	8.299
LG15	14933794	15533794	15233794	Week4	'Hort16A'	--	10.197
LG16	2580477	3180477	2880477	Stem_necrosis	P1	--	14.344
LG16	98834	698834	398834	Ooze	P1	--	6.921
LG16	2218111	2818111	2518111	Tip_death	P1	--	9.614
LG16	6913349	7513349	7213349	Stem_collapse	P1	--	8.553
LG18	5533359	6133359	5833359	Stem_necrosis	'Hort16A'	--	9.274
LG18	18872999	19472999	19172999	Leaf_spots	'Hort16A'	--	7.239
LG18	18872999	19472999	19172999	Wilt	'Hort16A'	--	18.15
LG18	18872999	19472999	19172999	Psa_score_Stab	'Hort16A'	--	11.319
LG18	13667484	14267484	13967484	Stem_collapse	P1	--	8.398
LG18	13667511	14267511	13967511	Week3	P1	--	7.481
LG2	2329030	2929030	2629030	Ooze	'Hort16A'	--	10.831
LG2	3800930	4400930	4100930	Ooze	'Hort16A'	--	10.276
LG2	2329585	2929585	2629585	Leaf_spots	'Hort16A'	--	13.889
LG2	2329585	2929585	2629585	Psa_score_Stab	'Hort16A'	--	11.664
LG20	11949726	12549726	12249726	Week3	'Hort16A'	--	12.391
LG20	12804420	13404420	13104420	Week2	P1	--	8.651
LG20	11949726	12549726	12249726	Week3	P1	--	12.391
LG20	2267187	2867187	2567187	Ooze	P1	--	8.931
LG21	6835277	7435277	7135277	Ooze	'Hort16A'	--	10.272
LG21	4344216	4944216	4644216	Tip_death	'Hort16A'	--	9.736
LG21	2373357	2973357	2673357	Week2	P1	--	7.929
LG21	6835486	7435486	7135486	Ooze	P1	--	10.008
LG22	12488245	13088245	12788245	Stem_necrosis	'Hort16A'	--	8.529
LG22	1122226	1722226	1422226	Stem_collapse	P1	--	6.988
LG22	4967790	4967889	4967790	Psa_score_Field	P1	3.71683	--
LG22	4967790	4967889	4967790	Psa_score_Field	P1	--	15
LG23	19156898	19756898	19456898	Week1	P1	--	8.642
LG23	1931041	2531041	2231041	Ooze	P1	--	9.831
LG24	15724893	16324893	16024893	Ooze	P1	--	10.658
LG24	10970794	11570794	11270794	Tip_death	P1	--	8.688
LG24	11270776	12069300	12069300	Psa_score_Field	P1	4.01332	--
LG24	11006580	11270776	11006580	Psa_score_Field	P1	--	11.8
LG24	14159417	14759417	14459417	Tip_death	P1	--	13.719
LG26	19572390	20101317	19872390	Tip_death	'Hort16A'	--	21.486
LG27	4058305	4658305	4358305	Ooze	'Hort16A'	--	6.148
LG27	4553516	5153516	4853516	Week3	'Hort16A'	--	6.923
LG27	4321046	4921046	4621046	Ooze	P1	--	13.604
LG27	3424668	4853516	3424668	Psa_score_Field	'Hort16A'	6.22645	--
LG27	3476163	4396089	3476163	Ooze	P1	3.6	--
LG28	1476650	1680580	1476650	Psa_score_Field	P1	--	8
LG28	11167605	11767605	11467605	Week3	'Hort16A'	--	11.44
LG28	11167605	11767605	11467605	Week4	'Hort16A'	--	6.719
LG29	12051539	12651539	12351539	Week1	'Hort16A'	--	10.302
LG29	1	537182	237182	Week4	'Hort16A'	--	8.139
LG29	1585874	2185874	1885874	Week5	'Hort16A'	--	10.687
LG29	6244286	6844286	6544286	Week2	P1	--	9.726
LG3	5115275	5715275	5415275	Wilt	'Hort16A'	--	9.111
LG3	6002253	6602253	6302253	Week2	'Hort16A'	--	9.25
LG3	2807847	3407847	3107847	Week2	P1	--	8.545
LG3	1039788	1039842	1039842	Psa_score_Field	P1	3.96	--
LG4	783119	1383119	1083119	Week5	P1	--	10.655
LG5	16798703	17398703	17098703	Stem_necrosis	'Hort16A'	--	10.202
LG5	10332553	10932553	10632553	Leaf_spots	'Hort16A'	--	11.959
LG5	10332553	10932553	10632553	Leaf_spots	P1	--	11.959
LG5	10332553	10932553	10632553	Wilt	P1	--	10.013
LG5	10332553	10932553	10632553	Psa_score_Stab	P1	--	9.531
LG6	10537780	11137780	10837780	Week1	'Hort16A'	--	8.613
LG7	2285468	2885468	2585468	Leaf_spots	P1	--	9.576
LG7	2285362	2885362	2585362	Week1	P1	--	7.101
LG7	2901679	3501679	3201679	Week2	P1	--	10.537
LG7	2901779	3501779	3201779	Week3	P1	--	7.16
LG7	14756423	15356423	15056423	Week3	P1	--	10.477
LG8	7906774	8506774	8206774	Stem_necrosis	'Hort16A'	--	12.664
LG8	9476918	10076918	9776918	Stem_collapse	'Hort16A'	--	7.181
LG8	9236148	9836148	9536148	Psa_score_Stab	'Hort16A'	--	7.012
LG8	8078507	8678507	8378507	Tip_death	P1	--	8.892
LG8	19493836	20093836	19793836	Stem_necrosis	P1	--	7.239
LG9	6927947	7527947	7227947	Ooze	'Hort16A'	--	8.122
LG9	12347445	12947445	12647445	Stem_collapse	'Hort16A'	--	9.474
LG9	12347445	12947445	12647445	Stem_collapse	P1	--	9.474
LG9	12347445	12947445	12647445	Psa_score_Stab	P1	--	11.293
LG9	13480881	14080881	13780881	Week4	P1	--	7.913

### Sheet: QTLs (1.69.0)
LG	Start	Stop	Marker	Phenotype	Parent	LOD	K
LG1	15162530	15762530	15462530	Ooze	P1	--	9.265		Week is Flood Assay phenotype (FA) time point
LG1	2965414	3565414	3265414	Wilt	P1	--	8.088
LG1	7182223	7182669	7182669	Psa_score_Stab	P1	4.0683	--
LG10	12896986	13496986	13196986	Wilt	P1	--	11.651
LG10	14005084	14605084	14305084	Wilt	P1	--	15.796
LG10	2512192	3112192	2812192	Tip_death	P1	--	9.842
LG10	13714193	14314193	14014193	Tip_death	P1	--	7.921
LG10	13196986	14305084	14305084	Wilt	P1	3.73795	--
LG10	2165898	2765898	2465898	Stem_collapse	P1	--	9.596
LG10	3818246	4418246	4118246	Week2	'Hort16A'	--	13.281
LG10	3818246	4418246	4118246	Week2	P1	--	13.281
LG10	18016564	18616564	18316564	Week4	P1	--	9.69
LG11	323072	923072	623072	Week5	P1	--	8.229
LG11	15352561	15952561	15652561	Week1	P1	--	10.92
LG11	322689	922689	622689	Ooze	P1	--	9.135
LG11	2046150	2646150	2346150	Psa_score_Stab	P1	--	7.089
LG12	12924750	13524750	13224750	Week3	'Hort16A'	--	7.625
LG12	2370715	2970715	2670715	Week2	P1	--	8.231
LG13	14408778	15008778	14708778	Stem_necrosis	'Hort16A'	--	21.341
LG13	10376378	10976378	10676378	Ooze	'Hort16A'	--	8.392
LG13	10376470	10976470	10676470	Leaf_spots	'Hort16A'	--	7.099
LG13	13118288	13718288	13418288	Wilt	'Hort16A'	--	10.931
LG13	6859739	7459739	7159739	Stem_collapse	'Hort16A'	--	12.252
LG13	14408759	15008759	14708759	Stem_collapse	'Hort16A'	--	11.013
LG13	14408759	15008759	14708759	Psa_score_Stab	'Hort16A'	--	16.503
LG13	6507485	7620803	6507485	Stem_necrosis	'Hort16A'	5.13074	--
LG13	10676444	14024894	10676444	Stem_necrosis	'Hort16A'	8.95237	--
LG13	13781773	14381773	14081773	Ooze	P1	--	11.228
LG13	6207504	6807504	6507504	Week3	P1	--	10.329
LG13	6931913	7531913	7231913	Week4	P1	--	9.096
LG14	5029692	5629692	5329692	Psa_score_Field	P1	--	10.4
LG15	8222833	8299136	8222833	Psa_score_Field	P1	3.10925	--
LG22	13525926	14125926	13825926	Stem_necrosis	'Hort16A'	--	8.766
LG15	15213409	15813409	15513409	Ooze	'Hort16A'	--	7.991
LG15	9184905	9784905	9484905	Wilt	'Hort16A'	--	11.042
LG15	9184905	9784905	9484905	Tip_death	'Hort16A'	--	9.726
LG15	9184905	9784905	9484905	Stem_collapse	'Hort16A'	--	7.05
LG22	13525926	14125926	13825926	Psa_score_Stab	'Hort16A'	--	8.394
LG15	9184905	9784905	9484905	Psa_score_Stab	'Hort16A'	--	8.017
LG15	10399288	10999288	10699288	Leaf_spots	P1	--	10.631
LG15	511592	1111592	811592	Week2	'Hort16A'	--	8.159
LG15	13819439	14419439	14119439	Week3	'Hort16A'	--	8.299
LG15	13819132	14419132	14119132	Week4	'Hort16A'	--	10.197
LG16	2580482	3180482	2880482	Stem_necrosis	P1	--	14.344
LG16	98836	698836	398836	Ooze	P1	--	6.921
LG16	2218116	2818116	2518116	Tip_death	P1	--	9.614
LG16	6917214	7517214	7217214	Stem_collapse	P1	--	8.553
LG18	5535717	6135717	5835717	Stem_necrosis	'Hort16A'	--	9.274
LG18	18982862	19582862	19282862	Leaf_spots	'Hort16A'	--	7.239
LG18	18982862	19582862	19282862	Wilt	'Hort16A'	--	18.15
LG18	18982862	19582862	19282862	Psa_score_Stab	'Hort16A'	--	11.319
LG18	13777343	14377343	14077343	Stem_collapse	P1	--	8.398
LG18	13777370	14377370	14077370	Week3	P1	--	7.481
LG2	1671550	2271550	1971550	Ooze	'Hort16A'	--	10.831
LG2	3143459	3743459	3443459	Ooze	'Hort16A'	--	10.276
LG2	1672105	2272105	1972105	Leaf_spots	'Hort16A'	--	13.889
LG2	1672105	2272105	1972105	Psa_score_Stab	'Hort16A'	--	11.664
LG20	11967330	12567330	12267330	Week3	'Hort16A'	--	12.391
LG20	12822026	13422026	13122026	Week2	P1	--	8.651
LG20	11967330	12567330	12267330	Week3	P1	--	12.391
LG20	2226689	2826689	2526689	Ooze	P1	--	8.931
LG21	6976143	7576143	7276143	Ooze	'Hort16A'	--	10.272
LG21	5516062	6116062	5816062	Tip_death	'Hort16A'	--	9.736
LG21	2413756	3013756	2713756	Week2	P1	--	7.929
LG21	6976352	7576352	7276352	Ooze	P1	--	10.008
LG22	14876157	15476157	15176157	Stem_necrosis	'Hort16A'	--	8.529
LG22	1158989	1758989	1458989	Stem_collapse	P1	--	6.988
LG22	5852421	5852520	5852421	Psa_score_Field	P1	3.71683	--
LG22	5552421	6152421	5852421	Psa_score_Field	P1	--	15
LG23	26953486	27553486	27253486	Week1	P1	--	8.642
LG23	1933233	2533233	2233233	Ooze	P1	--	9.831
LG24	16188518	16788518	16488518	Ooze	P1	--	10.658
LG24	11426428	12026428	11726428	Tip_death	P1	--	8.688
LG24	11726410	12527332	12527332	Psa_score_Field	P1	4.01332	--
LG24	11162214	11762214	11462214	Psa_score_Field	P1	--	11.8
LG24	14623041	15223041	14923041	Tip_death	P1	--	13.719
LG27	4435613	5035613	4735613	Ooze	'Hort16A'	--	6.148
LG27	4930827	5530827	5230827	Week3	'Hort16A'	--	6.923
LG27	4698356	5298356	4998356	Ooze	P1	--	13.604
LG27	3432820	5230827	3432820	Psa_score_Field	'Hort16A'	6.22645	--
LG27	3484315	4773397	3484315	Ooze	P1	3.6	--
LG28	1005419	1605419	1305419	Psa_score_Field	P1	--	8
LG28	10984078	11584078	11284078	Week3	'Hort16A'	--	11.44
LG28	10984078	11584078	11284078	Week4	'Hort16A'	--	6.719
LG29	6382988	6982988	6682988	Week1	'Hort16A'	--	10.302
LG29	-58920	541080	241080	Week4	'Hort16A'	--	8.139
LG29	1594485	2194485	1894485	Week5	'Hort16A'	--	10.687
LG29	7740180	8340180	8040180	Week2	P1	--	9.726
LG3	5115279	5715279	5415279	Wilt	'Hort16A'	--	9.111
LG3	6108833	6708833	6408833	Week2	'Hort16A'	--	9.25
LG3	2807850	3407850	3107850	Week2	P1	--	8.545
LG3	1039791	1039845	1039845	Psa_score_Field	P1	3.96	--
LG4	782632	1382632	1082632	Week5	P1	--	10.655
LG5	17100075	17700075	17400075	Stem_necrosis	'Hort16A'	--	10.202
LG5	5461203	6061203	5761203	Leaf_spots	'Hort16A'	--	11.959
LG5	5461203	6061203	5761203	Leaf_spots	P1	--	11.959
LG5	5461203	6061203	5761203	Wilt	P1	--	10.013
LG5	5461203	6061203	5761203	Psa_score_Stab	P1	--	9.531
LG6	11721814	12321814	12021814	Week1	'Hort16A'	--	8.613
LG7	1961055	2561055	2261055	Leaf_spots	P1	--	9.576
LG7	1960949	2560949	2260949	Week1	P1	--	7.101
LG7	2577268	3177268	2877268	Week2	P1	--	10.537
LG7	2577368	3177368	2877368	Week3	P1	--	7.16
LG7	14466547	15066547	14766547	Week3	P1	--	10.477
LG8	7655676	8255676	7955676	Stem_necrosis	'Hort16A'	--	12.664
LG8	8928122	9528122	9228122	Stem_collapse	'Hort16A'	--	7.181
LG8	8687350	9287350	8987350	Psa_score_Stab	'Hort16A'	--	7.012
LG8	7827410	8427410	8127410	Tip_death	P1	--	8.892
LG8	19908103	20508103	20208103	Stem_necrosis	P1	--	7.239
LG9	7013067	7613067	7313067	Ooze	'Hort16A'	--	8.122
LG9	12408403	13008403	12708403	Stem_collapse	'Hort16A'	--	9.474
LG9	12408403	13008403	12708403	Stem_collapse	P1	--	9.474
LG9	12408403	13008403	12708403	Psa_score_Stab	P1	--	11.293
LG9	13541841	14141841	13841841	Week4	P1	--	7.913

### Sheet: QTLs (1.69.1)
LG	Start	Stop	Marker	Phenotype	Parent	LOD	K
LG1	16146938	16746938	16446938	Ooze	P1	--	9.265		Week is Flood Assay phenotype (FA) time point
LG1	6265214	6865214	6565214	Wilt	P1	--	8.088
LG1	8369602	8370048	8370048	Psa_score_Stab	P1	4.0683	--
LG10	14467851	15067851	14767851	Wilt	P1	--	11.651
LG10	15575949	16175949	15875949	Wilt	P1	--	15.796
LG10	3501628	4101628	3801628	Tip_death	P1	--	9.842
LG10	15285058	15885058	15585058	Tip_death	P1	--	7.921
LG10	14767851	15875949	15875949	Wilt	P1	3.73795	--
LG10	2193032	2793032	2493032	Stem_collapse	P1	--	9.596
LG10	4804703	5404703	5104703	Week2	'Hort16A'	--	13.281
LG10	4804703	5404703	5104703	Week2	P1	--	13.281
LG10	18640269	19240269	18940269	Week4	P1	--	9.69
LG11	323072	923072	623072	Week5	P1	--	8.229
LG11	14393817	14993817	14693817	Week1	P1	--	10.92
LG11	322689	922689	622689	Ooze	P1	--	9.135
LG11	2046150	2646150	2346150	Psa_score_Stab	P1	--	7.089
LG12	12814150	13414150	13114150	Week3	'Hort16A'	--	7.625
LG12	2355854	2955854	2655854	Week2	P1	--	8.231
LG13	13632025	14232025	13932025	Stem_necrosis	'Hort16A'	--	21.341
LG13	10381096	10981096	10681096	Ooze	'Hort16A'	--	8.392
LG13	10381188	10981188	10681188	Leaf_spots	'Hort16A'	--	7.099
LG13	12914939	13514939	13214939	Wilt	'Hort16A'	--	10.931
LG13	6828544	7428544	7128544	Stem_collapse	'Hort16A'	--	12.252
LG13	13632006	14232006	13932006	Stem_collapse	'Hort16A'	--	11.013
LG13	13632006	14232006	13932006	Psa_score_Stab	'Hort16A'	--	16.503
LG13	6476290	7589608	6476290	Stem_necrosis	'Hort16A'	5.13074	--
LG13	10681162	13814764	10681162	Stem_necrosis	'Hort16A'	8.95237	--
LG13	13571643	14171643	13871643	Ooze	P1	--	11.228
LG13	6176309	6776309	6476309	Week3	P1	--	10.329
LG13	6900718	7500718	7200718	Week4	P1	--	9.096
LG14	5009693	5609693	5309693	Psa_score_Field	P1	--	10.4
LG15	7699071	7775374	7699071	Psa_score_Field	P1	3.10925	--
LG15	8560880	9160880	8860880	Stem_necrosis	'Hort16A'	--	8.766
LG15	16378322	16978322	16678322	Ooze	'Hort16A'	--	7.991
LG15	10384883	10984883	10684883	Wilt	'Hort16A'	--	11.042
LG15	10384883	10984883	10684883	Tip_death	'Hort16A'	--	9.726
LG15	10384883	10984883	10684883	Stem_collapse	'Hort16A'	--	7.05
LG15	8560880	9160880	8860880	Psa_score_Stab	'Hort16A'	--	8.394
LG15	10384883	10984883	10684883	Psa_score_Stab	'Hort16A'	--	8.017
LG15	11598551	12198551	11898551	Leaf_spots	P1	--	10.631
LG15	511592	1111592	811592	Week2	'Hort16A'	--	8.159
LG15	14989502	15589502	15289502	Week3	'Hort16A'	--	8.299
LG15	14989195	15589195	15289195	Week4	'Hort16A'	--	10.197
LG16	2580482	3180482	2880482	Stem_necrosis	P1	--	14.344
LG16	98836	698836	398836	Ooze	P1	--	6.921
LG16	2218116	2818116	2518116	Tip_death	P1	--	9.614
LG16	6943731	7543731	7243731	Stem_collapse	P1	--	8.553
LG18	5533367	6133367	5833367	Stem_necrosis	'Hort16A'	--	9.274
LG18	18941632	19541632	19241632	Leaf_spots	'Hort16A'	--	7.239
LG18	18941632	19541632	19241632	Wilt	'Hort16A'	--	18.15
LG18	18941632	19541632	19241632	Psa_score_Stab	'Hort16A'	--	11.319
LG18	13736113	14336113	14036113	Stem_collapse	P1	--	8.398
LG18	13736140	14336140	14036140	Week3	P1	--	7.481
LG2	2347681	2947681	2647681	Ooze	'Hort16A'	--	10.831
LG2	3821711	4421711	4121711	Ooze	'Hort16A'	--	10.276
LG2	2348236	2948236	2648236	Leaf_spots	'Hort16A'	--	13.889
LG2	2348236	2948236	2648236	Psa_score_Stab	'Hort16A'	--	11.664
LG20	11970817	12570817	12270817	Week3	'Hort16A'	--	12.391
LG20	12825513	13425513	13125513	Week2	P1	--	8.651
LG20	11970817	12570817	12270817	Week3	P1	--	12.391
LG20	2267196	2867196	2567196	Ooze	P1	--	8.931
LG21	6866572	7466572	7166572	Ooze	'Hort16A'	--	10.272
LG21	4344224	4944224	4644224	Tip_death	'Hort16A'	--	9.736
LG21	2373361	2973361	2673361	Week2	P1	--	7.929
LG21	6866781	7466781	7166781	Ooze	P1	--	10.008
LG22	12563503	13163503	12863503	Stem_necrosis	'Hort16A'	--	8.529
LG22	1122236	1722236	1422236	Stem_collapse	P1	--	6.988
LG22	4975825	4975924	4975825	Psa_score_Field	P1	3.71683	--
LG22	4675825	5275825	4975825	Psa_score_Field	P1	--	15
LG23	19243204	19843204	19543204	Week1	P1	--	8.642
LG23	1930945	2530945	2230945	Ooze	P1	--	9.831
LG24	15864910	16464910	16164910	Ooze	P1	--	10.658
LG24	11099829	11699829	11399829	Tip_death	P1	--	8.688
LG24	11399811	12198336	12198336	Psa_score_Field	P1	4.01332	--
LG24	10835615	11435615	11135615	Psa_score_Field	P1	--	11.8
LG24	14288454	14888454	14588454	Tip_death	P1	--	13.719
LG27	4058308	4658308	4358308	Ooze	'Hort16A'	--	6.148
LG27	4553522	5153522	4853522	Week3	'Hort16A'	--	6.923
LG27	4321051	4921051	4621051	Ooze	P1	--	13.604
LG27	3424670	4853522	3424670	Psa_score_Field	'Hort16A'	6.22645	--
LG27	3476165	4396092	3476165	Ooze	P1	3.6	--
LG28	984826	1584826	1284826	Psa_score_Field	P1	--	8
LG28	10984178	11584178	11284178	Week3	'Hort16A'	--	11.44
LG28	10984178	11584178	11284178	Week4	'Hort16A'	--	6.719
LG29	12389403	12989403	12689403	Week1	'Hort16A'	--	10.302
LG29	-62818	537182	237182	Week4	'Hort16A'	--	8.139
LG29	1585880	2185880	1885880	Week5	'Hort16A'	--	10.687
LG29	6519211	7119211	6819211	Week2	P1	--	9.726
LG3	5129790	5729790	5429790	Wilt	'Hort16A'	--	9.111
LG3	6016771	6616771	6316771	Week2	'Hort16A'	--	9.25
LG4	783122	1383122	1083122	Week5	P1	--	10.655
LG5	16947110	17547110	17247110	Stem_necrosis	'Hort16A'	--	10.202
LG5	10417774	11017774	10717774	Leaf_spots	'Hort16A'	--	11.959
LG5	10417774	11017774	10717774	Leaf_spots	P1	--	11.959
LG5	10417774	11017774	10717774	Wilt	P1	--	10.013
LG5	10417774	11017774	10717774	Psa_score_Stab	P1	--	9.531
LG6	10742360	11342360	11042360	Week1	'Hort16A'	--	8.613
LG7	2285472	2885472	2585472	Leaf_spots	P1	--	9.576
LG7	2285366	2885366	2585366	Week1	P1	--	7.101
LG7	2901685	3501685	3201685	Week2	P1	--	10.537
LG7	2901785	3501785	3201785	Week3	P1	--	7.16
LG7	15039608	15639608	15339608	Week3	P1	--	10.477
LG8	7914101	8514101	8214101	Stem_necrosis	'Hort16A'	--	12.664
LG8	9484257	10084257	9784257	Stem_collapse	'Hort16A'	--	7.181
LG8	9243485	9843485	9543485	Psa_score_Stab	'Hort16A'	--	7.012
LG8	8085835	8685835	8385835	Tip_death	P1	--	8.892
LG8	19583766	20183766	19883766	Stem_necrosis	P1	--	7.239
LG9	6971338	7571338	7271338	Ooze	'Hort16A'	--	8.122
LG9	12390860	12990860	12690860	Stem_collapse	'Hort16A'	--	9.474
LG9	12390860	12990860	12690860	Stem_collapse	P1	--	9.474
LG9	12390860	12990860	12690860	Psa_score_Stab	P1	--	11.293
LG9	13524298	14124298	13824298	Week4	P1	--	7.913
